# Genomic legacies of ancient adaptation illuminate the GC-content evolution in bacterial genomes

**DOI:** 10.1101/2022.04.02.486805

**Authors:** Wenkai Teng, Bin Liao, Mengyun Chen, Wensheng Shu

**Affiliations:** State Key Laboratory of Biocontrol, Guangdong Key Laboratory of Plant Resources and Conservation of Guangdong Higher Education Institutes, School of Life Sciences, Sun Yat-sen University, Guangzhou 510275, China; School of Life Sciences, South China Normal University, Guangzhou 510631, China

## Abstract

In conventional views, the bacterial adaptation is characterized by strong purifying selection as well as rapid evolution in changing environments. However, the genomic GC content varies greatly but has some degree of phylogenetic stability. Using 11,083 representative genomes, we report a phylogenetically constrained bimodal distribution of the genomic GC. Results suggest that such divergence of the genomic GC can be well explained by the DNA replication and repair (DRR) system, in which multiple pathways are observed correlated to the genomic GC. The biased conservations of various stress-related genes especially the DRR-related ones imply distinct adaptive evolution of the ancestral lineages of high or low GC clades which may be induced by major environmental changes in early evolution. Furthermore, our findings support that the mutational biases resulted from these legacies of adaptation have changed the course of adaptive evolution in bacteria thus causing great variation in the genomic GC. This study demonstrates the importance of indirect effects from natural selection which may be easily misinterpreted as neutral processes.
