## Supplementary material for "Genomic legacies of ancient adaptation illuminate the GC-content evolution in bacterial genomes": Figures S1 to S17, Tables S1, Data S1 to S3: Data S3.xlsx

### Sheet: Amino acid properties
Amino acid	Molecular weight	VdW volume	Polarity	pI	Hydrophobicity	N number	N/C
A	89.094	67	0	6	1.8	1	0.333333
C	121.154	86	1.48	5.02	2.5	1	0.333333
D	133.104	91	49.7	2.77	-3.5	1	0.25
E	147.131	109	49.9	3.22	-3.5	1	0.2
F	165.192	135	0.35	5.48	2.8	1	0.111111
G	75.067	48	0	5.97	-0.4	1	0.5
H	155.156	118	51.6	7.47	-3.2	3	0.5
I	131.175	124	0.13	5.94	4.5	1	0.166667
K	146.189	135	49.5	9.59	-3.9	2	0.333333
L	131.175	124	0.13	5.98	3.8	1	0.166667
M	149.208	124	1.43	5.74	1.9	1	0.2
N	132.119	96	3.38	5.41	-3.5	2	0.5
P	115.132	90	1.58	6.3	-1.6	1	0.2
Q	146.146	114	3.53	5.65	-3.5	2	0.4
R	174.203	148	52	11.15	-4.5	4	0.666667
S	105.093	73	1.67	5.68	-0.8	1	0.333333
T	119.119	93	1.66	5.64	-0.7	1	0.25
V	117.148	105	0.13	5.96	4.2	1	0.2
W	204.228	163	2.1	5.89	-0.9	2	0.181818
Y	181.191	141	1.61	5.66	-1.3	1	0.111111
